# The Annotated Blueprint: Integrated Functional Genomic Resources for a model Tetraploid Wheat *Triticum turgidum* cv. Kronos

**DOI:** 10.1101/2025.09.12.675711

**Authors:** Kyungyong Seong, Rakesh Kumar, Daniil M Prigozhin, China Lunde, Thales Henrique Cherubino Ribeiro, Sébastien Bélanger, Jo-Wei Allison Hsieh, McCree Tang, Blake C. Meyers, Ksenia V Krasileva

## Abstract

*Triticum turgidum* cv. Kronos is a tetraploid wheat cultivar that underpins one of the richest community platforms for functional genomics. Over the past decade, about 3,000 exome- and promoter-capture datasets, linked to mutagenized seed stocks, and transcriptomic and phenotypic resources have accumulated, yet the absence of a reference genome has constrained their impact. Here, we present a chromosome-scale reference genome of Kronos with high-confidence annotations, including manual curation of over 1,000 disease resistance (NLR) genes. This reference revealed previously hidden NLR diversity and clarified their genomic organization at chromosomal ends. Re-analysis of exome- and promoter-capture datasets enabled high-resolution mutation discovery in genes and regulatory regions that were previously inaccessible, uncovering the full standing variation present in Kronos mutant lines. We further re-curated transcriptomic and small RNA datasets, generating improved, genome-wide maps of microRNAs and phasiRNAs important for wheat development. Collectively, these resources elevate Kronos to reference quality and establish it as a versatile platform for functional and translational wheat research.
