## Supplemental Tables 1-7 for "The Annotated Blueprint: Integrated Functional Genomic Resources for a model Tetraploid Wheat *Triticum turgidum* cv. Kronos"

### Sheet: Table S1
Table S1. Public repositories and accession identifiers for Kronos genomic resources
Type	Version	Link	File name
PacBio HiFi reads		https://www.ncbi.nlm.nih.gov/sra/?term=PRJNA1213727	SRR32063042 and SRR32063043
Hi-C data		https://www.ncbi.nlm.nih.gov/sra/?term=PRJNA1213727	SRR32063044
Type	Version	Link	File name
Genome assembly: chromosomes	v1.1	https://zenodo.org/records/11106422	Kronos.collapsed.chromosomes.masked.v1.1.fa
Genome assembly: haplotype-resolved contigs	v1.0	https://zenodo.org/records/15644987	Kronos.haplotype_resolved.HAP*.contigs.v1.0.fa
Protein-coding gene annotation	v1.0	https://zenodo.org/records/11106422	Kronos.v1.0.all.gff3
Protein-coding gene annotation	v2.0	https://zenodo.org/records/14189805	Kronos.v2.0.gff3
Protein-coding gene annotation	v2.1	https://zenodo.org/records/15539216	Kronos.v2.1.gff3
Manually curated intracellular immune receptor annotation	v1.0	https://zenodo.org/records/15539721	Kronos_all.NLRs.final.gff3
Repetitive element annotations	v1.0	https://zenodo.org/records/15399687	01.HiTE and 02.EDTA
Exome-capture sequencing data re-analysis (MAPS)	v1.1	https://zenodo.org/records/15801888	Kronos_v1.1_Exome-capture_annot_v2.1_MAPS.zip
Exome-capture sequencing data re-analysis (GATK)	v1.1	https://zenodo.org/records/15801566	Exome-capture_GATK_vcf_annot_v2.1.tar.gz
Promoter-capture sequencing data re-analysis (MAPS)	v1.0	https://zenodo.org/records/15801888	Kronos_v1.1_Promoter-capture_annot_v2.1_MAPS.zip
Promoter-capture sequencing data re-analysis (GATK)	v1.0	https://zenodo.org/records/15801566	Promoter-capture_GATK_vcf_annot_v2.1.tar.gz
Non-coding RNA annotation	v1.0	https://zenodo.org/records/17095902	Kronos_*_v1.0.gff3
NLR annotations in wheat genomes	v1.0	https://zenodo.org/records/17109839

### Sheet: Table S2
Table S2. Comparative genome profiling of Kronos, Svevo, and Chinese Spring with GenomeScope 2.0
	Kronos*	Svevo**	Chinese Spring***
ploidy (p)	4	4	6
Haplotype size (Gb)	2.612	2.754	2.354
Genome size (Gb)	10.45	11.02	14.1
unique (%)	9.52	9.3	8
heterozygosity (%)	9.5	9.4	10.1
err (%)	0.0707	0.191	0.506
dup	0.654	2.67	0.836
*The statistics was assessed from HiFi reads.
**The statistics was assessed from Illumina paired-end reads deposited in PRJEB22687.
***The GenomeScope statistics was obtained from Figure S21 in Ranallo-Benavidez et al. (Nature Communications; 2020)

### Sheet: Table S3
Table S3. Assembly statistics for haplotype-collapsed and haplotype-resolved Kronos genomes
	Kronos: Haplotype-collapsed			Kronos: Haplotype-resolved
	Contigs*	Scaffolds		Haplotype 1**	Haplotype 2**
# contigs (>= 0 bp)	4139	15		3302	1135
# contigs (>= 1000 bp)	4139	15		3302	1135
# contigs (>= 5000 bp)	4132	15		3302	1135
# contigs (>= 10000 bp)	4103	15		3302	1135
# contigs (>= 25000 bp)	2941	15		3003	1109
# contigs (>= 50000 bp)	1226	15		1465	972
Total length (>= 0 bp)	10560269791	10564582785		10488514306	10446823259
Total length (>= 1000 bp)	10560269791	10564582785		10488514306	10446823259
Total length (>= 5000 bp)	10560246064	10564582785		10488514306	10446823259
Total length (>= 10000 bp)	10560015771	10564582785		10488514306	10446823259
Total length (>= 25000 bp)	10537120351	10564582785		10482282345	10446312878
Total length (>= 50000 bp)	10477301620	10564582785		10426111011	10440921047
# contigs	4139	15		3302	1135
Largest contig	346203442	864152387		376025380	345960020
Total length	10560269791	10564582785		10488514306	10446823259
N50	40960600	753476766		39120410	39293131
N90	7043012	624303373		6598723	7396878
auN	91254354	7.3505e+08		8.74178e+07	9.37417e+07
L50	50	7		51	49
L90	302	13		318	291
# N's per 100 kbp	0	8.62		0	0
*Contigs matching to plasmid sequences were excluded.
**Only hifiasm was run for genome assembly without any downstream workflows. These contigs contain plasmids.

### Sheet: Table S4
Table S4. Chromosome size comparison across wheat reference genomes
	Kronos v1.1	Svevo v1.0	Zavitan v2.1	Chinese Spring
1A	600443981	585266722	609493238	594102056
1B	708842986	681112512	712626289	689851870
1D				495453186
2A	795820389	775448786	788782410	780798557
2B	828541533	790338525	825750385	801256715
2D				651852609
3A	759128228	746673839	767616973	750843639
3B	864152387	836514780	865950040	830829764
3D				615552423
4A	767865717	736872137	751837965	744588157
4B	699696956	676292951	684047826	673617499
4D				509857067
5A	720280059	669155517	715386202	709773743
5B	731153026	701372996	726095352	713149757
5D				566080677
6A	624303373	615672275	633698003	618079260
6B	733599645	698614761	724204431	720988478
6D				473592718
7A	753476766	728031845	747227478	736706236
7B	766026795	722970987	777835607	750620385
7D				638686055
Un	211250944	498719471	346545548	480980714
Total	10564582785	10463058104	10677097747	14547261565
Total without N's	10563692585	10300922407	10323492877	14271578887
Genomic datasets were downloaded from the following sources:
Kronos	https://zenodo.org/records/11106422
Svevo	https://ftp.ensemblgenomes.ebi.ac.uk/pub/plants/release-60/fasta/triticum_turgidum/dna/
Zavitan	https://ftp.ncbi.nlm.nih.gov/genomes/all/GCF/002/162/155/GCF_002162155.2_WEW_v2.1/
Chinese Spring	https://ftp.ensemblgenomes.ebi.ac.uk/pub/plants/release-60/fasta/triticum_aestivum/dna/

### Sheet: Table S5
Table S5. BUSCO assessment of Kronos and related wheat protein annotations
	Kronos v1.0*		Kronos v2.0		Kronos v2.1		Svevo v1.0		Zavitan v2.1		Chinese Spring
	All	Longest	All	Longest	All	Longest	All	Longest	All	Longest	All	Longest
# genes	69808	69808	71357	71357	71005	71005	66545	66545	66764	66764	107545	107545
# transcripts	120772	69808	109797	71357	109173	71005	196105	66545	86329	66764	133346	107545
Complete**	4843 (98.9%)	4842 (98.9%)	4892 (99.9%)	4892 (99.9%)	4892 (99.9%)	4892 (99.9%)	4749 (97%)	4727 (96.5%)	4863 (99.4%)	4862 (99.4%)	4876 (99.6%)	4875 (99.6%)
Single copy	423 (8.6%)	662 (13.5%)	177 (3.6%)	280 (5.7%)	177 (3.6%)	280 (5.7%)	448 (9.2%)	749 (15.3%)	287 (5.9%)	365 (7.5%)	70 (1.4%)	81 (1.7%)
Duplicated	4420 (90.3%)	4180 (85.4%)	4715 (96.3%)	4612 (94.2)	4715 (96.3%)	4612 (94.2%)	4301 (87.8%)	3978 (81.2%)	4576 (93.5%)	4497 (91.9%)	4806 (98.2%)	4794 (97.9%)
Fragmented	7 (0.1%)	7 (0.1%)	1 (0.0%)	1 (0.0%)	1 (0.0%)	1 (0.0%)	33 (0.7%)	38 (0.8%)	1 (0.0%)	1 (0.0%)	2 (0.0%)	2 (0.0%)
Missing	46 (1.0%)	47 (1.0%)	3 (0.1%)	3 (0.1%)	3 (0.1%)	3 (0.1%)	114 (2.3%)	131 (2.7%)	32 (0.6%)	33 (0.6%)	18 (0.4%)	19 (0.4%)
*High-confidence predictions only.
**Poales_odb10 was used for BUSCO statistics.
Protein annotations were downloaded from the following sources:
Kronos	https://zenodo.org/records/14189805
Svevo	https://ftp.ensemblgenomes.ebi.ac.uk/pub/plants/release-60/fasta/triticum_turgidum/pep
Zavitan	https://ftp.ncbi.nlm.nih.gov/genomes/all/GCF/002/162/155/GCF_002162155.2_WEW_v2.1
Chinese Spring	https://ftp.ensemblgenomes.ebi.ac.uk/pub/plants/release-60/fasta/triticum_aestivum/pep

### Sheet: Table S6
Table S6. OMArk assessment of protein annotations across Kronos and related wheat genomes
	Kronos v1.0*	Kronos v2.0	Kronos v2.1	Svevo	Zavitan	Chinese Spring
	Longest	Longest	Longest	Longest	Longest	Longest
# genes	69808	71357	71005	66545	66545	107545
# transcripts	69808	71357	71005	66545	66545	107545
Single**	5918 (58.27%)	5839 (57.49%)	5828 (57.38%)	6465 (63.65%)	5400 (53.17%)	4064 (40.01%)
Duplicated	3434 (33.81%)	3724 (36.66%)	3717 (36.60%)	3282 (32.31%)	3655 (35.99%)	6014 (59.21%)
Duplicated, Unexpected	2316 (22.80%)	2498 (24.59%)	2495 (24.56%)	1557 (15.33%)	2825 (27.81%)	3648 (35.92%)
Duplicated, Expected	1118 (11.01%)	1226 (12.07%)	1222 (12.03%)	1725 (16.98%)	830 (8.17%)	2366 (23.29%)
Missing	805 (7.93%)	594 (5.85%)	612 (6.03%)	410 (4.04%)	1102 (10.85%)	79 (0.78%)
Total Consistent	67107 (96.13%)	70630 (98.98%)	70276 (98.97%)	65516 (98.45%)	63572 (95.22%)	105697 (98.28%)
Partial	2505 (3.59%)	1397 (1.96%)	1407 (1.98%)	1343 (2.02%)	3582 (5.37%)	1732 (1.61%)
Fragmented	1470 (2.11%)	560 (0.78%)	485 (0.68%)	1293 (1.94%)	1756 (2.63%)	1151 (1.07%)
Total Inconsistent	888 (1.27%)	585 (0.82%)	587 (0.83%)	270 (0.41%)	1026 (1.54%)	788 (0.73%)
Partial	367 (0.53%)	114 (0.16%)	115 (0.16%)	87 (0.13%)	320 (0.48%)	230 (0.21%)
Fragmented	227 (0.33%)	80 (0.11%)	79 (0.11%)	86 (0.13%)	337 (0.50%)	148 (0.14%)
Contaminants	0 (0.00%)	0 (0.00%)	0 (0.00%)	0 (0.00%)	0 (0.00%)	0 (0.00%)
Partial	0 (0.00%)	0 (0.00%)	0 (0.00%)	0 (0.00%)	0 (0.00%)	0 (0.00%)
Fragmented	0 (0.00%)	0 (0.00%)	0 (0.00%)	0 (0.00%)	0 (0.00%)	0 (0.00%)
Unknown	1813 (2.60%)	142 (0.20%)	142 (0.20%)	759 (1.14%)	2166 (3.24%)	1060 (0.99%)
Inferred species	Triticum turgidum subsp. durum	Triticum turgidum subsp. durum	Triticum turgidum subsp. durum	Triticum turgidum subsp. durum	Triticum	Triticum aestivum
Associated queires	67995 (97.40%)	71215 (99.80%)	70863 (99.80%)	65786 (98.86%)	64598 (96.76%)	106485 (99.01%)
*High-confidence predictions only.
**Luca.h5 was used for OMARK statistics.
Protein annotations were downloaded from the following sources. Only the longest protein per gene was used.
Kronos	https://zenodo.org/records/14189805
Svevo	https://ftp.ensemblgenomes.ebi.ac.uk/pub/plants/release-60/fasta/triticum_turgidum/pep
Zavitan	https://ftp.ncbi.nlm.nih.gov/genomes/all/GCF/002/162/155/GCF_002162155.2_WEW_v2.1
Chinese Spring	https://ftp.ensemblgenomes.ebi.ac.uk/pub/plants/release-60/fasta/triticum_aestivum/pep

### Sheet: Table S7
Table S7. Impact of bi-directional coverage filtering on Kronos gene counts and BUSCO scores
	Original	Filtered based on bi-directional coverage*
	v2.0	0.85	0.86	0.87	0.88	0.89	0.9	0.91	0.92	0.93	0.94	0.95	0.96	0.97	0.98	0.99	1
Gene counts	71357	70652	70584	70544	70494	70436	70382	70225	70082	69912	69723	69514	69264	68922	68445	67825	66811
Transcript counts	109797	108874	108783	108728	108660	108580	108506	108292	108109	107886	107645	107372	107070	106641	106001	105217	103896
Complete	4892	4892	4892	4892	4892	4892	4892	4892	4891	4891	4890	4890	4890	4889	4887	4885	4882
Single	177	180	182	183	186	186	187	189	190	197	195	198	202	208	220	233	247
Duplicated	4715	4712	4710	4709	4706	4706	4705	4703	4701	4694	4695	4692	4688	4681	4667	4652	4635
Fragmented	1	1	1	1	1	1	1	1	1	1	1	1	1	1	2	2	2
Missing	3	3	3	3	3	3	3	3	4	4	5	5	5	6	7	9	12
*Homologs of 109,797 predicted Kronos proteins were searched against UniProt databases restricted to taxonomic groups Magnoliopsida (taxon ID: 3398) and Poaceae (taxon ID: 4479).
*A Kronos protein was retained if it had at least one match with an E-value < 1e–10, and both query and hit coverage meeting predefined thresholds.
